# The neuronal GPCR OCTR-1 mediates temperature effects on longevity by regulating immune response genes in *C. elegans*

**DOI:** 10.1101/2021.05.07.443056

**Authors:** Shawndra Wibisono, Phillip Wibisono, Chia-Hui Chen, Jingru Sun, Yiyong Liu

**Author notes:** Correspondence (J.S.); (Y.L.).

## Abstract

Researchers have long known that many animals live longer in colder climates than in warmer climates. The inverse relationship between temperature and lifespan was traditionally explained using the rate of living theory, which suggests that higher temperatures increase chemical reaction rates, thus speeding up the aging process. However, recent studies have identified specific molecules, cells and signaling pathways involved in the longevity response to temperature, indicating that such a response is not simply thermodynamic but a regulated process. Here, we report that *Caenorhabditis elegans* lacking OCTR-1, a neuronal G protein-couple receptor for the neurotransmitter octopamine, had extended lifespan at warm temperature but shortened lifespan at cool temperature, indicating that OCTR-1 modulates the longevity response to both warm and cool temperatures. We further found that these responses are regulated by the OCTR-1-expressing, chemosensory ASH neurons. Transcriptomic analysis and functional assays revealed that OCTR-1 mediates temperature effects on longevity by regulating a subset of immune response genes. Our study provides cellular and molecular insights into the relationship between temperature and longevity, which could be useful for developing strategies to extend human lifespan in the midst of global warming.
