## Supplementary material for "The neuronal GPCR OCTR-1 mediates temperature effects on longevity by regulating immune response genes in *C. elegans*": Table S3

### Sheet: file_3
Table S3. Downregulated collagen genes in octr-1(ok371) worms relative to wild-type worms at old age at 20°C
Gene	log2FoldChange	FoldChange	pvalue	padj
col-43	-2.62221	6.2	1.53e-23	8.88887e-22
col-146	-2.61619	6.1	0.00183674	0.00675985
col-7	-2.3616	5.1	0.00397684	0.0132591
col-62	-2.26585	4.8	0.00187926	0.00689244
col-73	-2.16202	4.5	1.53e-11	2.78093e-10
col-139	-2.11274	4.3	1.61e-13	3.75872e-12
col-147	-2.01372	4	6.15e-14	1.51266e-12
col-156	-2.01056	4	0.00525569	0.0168184
col-81	-1.98775	4	4.84e-13	1.07455e-11
col-90	-1.90383	3.7	1.22e-11	2.27194e-10
col-80	-1.85089	3.6	4.03e-96	0
col-101	-1.75882	3.4	8.33e-120	0
col-92	-1.72245	3.3	0.00702541	0.0215882
dpy-4	-1.6866	3.2	6.12e-11	1.02195e-09
col-93	-1.67935	3.2	2.93e-10	4.45425e-09
col-20	-1.60403	3	5.73e-34	0
col-144	-1.57684	3	3.48e-11	6.07365e-10
col-145	-1.5656	3	0.0145482	0.0400353
col-8	-1.4651	2.8	1.21e-70	0
rol-6	-1.43038	2.7	7.72e-06	5.24821e-05
col-119	-1.423	2.7	9.28e-93	0
col-159	-1.41444	2.7	2.18e-05	0.000133135
col-160	-1.39351	2.6	2.44e-23	1.39066e-21
col-129	-1.34013	2.5	0.00319863	0.0109867
col-140	-1.33922	2.5	4.22e-57	0
dpy-13	-1.32688	2.5	0.003619	0.0122326
col-181	-1.31741	2.5	1.63e-90	0
dpy-5	-1.28988	2.4	0.00907806	0.0267693
col-143	-1.27902	2.4	1.29e-46	0
col-178	-1.26019	2.4	1.73e-97	0
col-19	-1.24604	2.4	2.59e-70	0
col-41	-1.24565	2.4	3.23e-06	2.39858e-05
col-125	-1.24232	2.4	2.23e-07	2.11266e-06
col-158	-1.23056	2.3	7.35e-15	2.01511e-13
col-122	-1.21846	2.3	1.87e-27	1.4042e-25
col-106	-1.21381	2.3	4.13e-111	0
col-168	-1.20472	2.3	0.0110447	0.0316241
col-184	-1.18844	2.3	9.81e-72	0
col-39	-1.17307	2.3	0.000155974	0.000781139
col-167	-1.16226	2.2	0.000448674	0.00196517
col-183	-1.14054	2.2	0.0101941	0.0295383
col-179	-1.11598	2.2	1.73e-35	0
col-180	-1.10307	2.1	0.00869768	0.0258213
col-95	-1.05354	2.1	9.47e-30	8.33e-28
rol-8	-1.04119	2.1	0.00147225	0.00558741
