## Supplementary material for "The neuronal GPCR OCTR-1 mediates temperature effects on longevity by regulating immune response genes in *C. elegans*": Table S4

### Sheet: file_3
Table S4. Downregulatd immune genes in octr-1(ok371) worms relative to wild-type worms at old age at 25°C
Gene	log2FoldChange	FoldChange	pvalue	padj
acdh-1	-5.9518	61.9	0	0
col-179	-5.54754	46.8	2.56e-145	2.17e-143
lys-4	-4.69679	25.9344	0	0
lys-5	-4.48065	22.3	3.34e-12	1.53e-11
K12H4.7	-3.98837	15.9	0	0
lys-2	-3.80455	14	0	0
spp-3	-3.67287	12.8	0	0
lys-7	-3.57338	11.9	0	0
K08D8.5	-3.52444	11.5	1.33e-81	5.38e-80
C17H12.6	-3.25203	9.5	7.65e-41	1.28e-39
F01D5.3	-3.20415	9.2	1.07e-21	8.34e-21
dod-24	-3.11282	8.7	2.47e-109	1.43e-107
asp-14	-3.06271	8.4	2.34e-138	1.88e-136
lys-8	-2.97329	7.9	0	0
irg-3	-2.69347	6.5	3.03e-58	7.76e-57
clec-186	-2.48462	5.6	6.18e-213	8.88e-211
ZK1320.2	-2.44607	5.4	0	0
C17H12.8	-2.13239	4.4	1.07e-160	1.03e-158
F35E12.6	-2.12837	4.4	0	0
F10A3.4	-2.06234	4.2	2.07e-11	8.97e-11
spp-1	-2.05821	4.2	0	0
lys-1	-2.05798	4.2	0	0
F55G11.8	-2.05675	4.2	5.67e-10	2.21e-09
spp-18	-1.93528	3.8	3.35e-117	2.14e-115
dct-17	-1.92714	3.8	1.74e-67	5.52e-66
C32H11.4	-1.83687	3.6	1.74e-24	1.55e-23
clec-62	-1.80862	3.5	7.38e-204	9.94e-202
K08D8.4	-1.7927	3.5	5.39e-46	1.04e-44
thn-1	-1.71328	3.3	2.19e-65	6.69e-64
his-38	-1.69846	3.2	1.27e-15	7.16e-15
C14C6.5	-1.69467	3.2	3.25e-70	1.08e-68
lys-9	-1.69142	3.2	0.0237	0.0425
clec-66	-1.5837	3	3.85e-29	4.17e-28
F54D5.4	-1.57442	3	3.36e-166	3.46e-164
PDB1.1	-1.55905	2.9	3.62e-90	1.65e-88
ugt-44	-1.52222	2.9	2.05e-109	1.19e-107
F56F10.1	-1.49098	2.8	2.05e-173	2.23e-171
ZK228.4	-1.45562	2.7	9.3e-41	1.55e-39
cyp-35A5	-1.36579	2.6	4.93e-10	1.93e-09
H20E11.3	-1.35748	2.6	9.8e-22	7.67e-21
asp-12	-1.35543	2.6	1.59e-44	2.93e-43
clec-86	-1.3122	2.5	5.95e-12	2.66e-11
clec-187	-1.28541	2.4	5.08e-18	3.25e-17
F54B11.11	-1.23414	2.4	8.9e-08	2.95e-07
C14C11.4	-1.18749	2.3	1.8e-11	7.83e-11
H20E11.2	-1.18427	2.3	0.0155	0.0289
C49C8.5	-1.0938	2.1	6.21e-54	1.44e-52
clec-41	-1.09115	2.1	1.62e-162	1.6e-160
H20E11.1	-1.08901	2.1	2.18e-38	3.35e-37
fat-6	-0.98679	2	4.83e-204	6.55e-202
elt-2	-0.985026	2	4.55e-39	7.14e-38
