## Supplementary material for "The neuronal GPCR OCTR-1 mediates temperature effects on longevity by regulating immune response genes in *C. elegans*": Table S1

### Sheet: Downregulated_immune_genes
Table S1. Downregulated immune genes by cool temperature
Gene	Fold Change	Description
F01D5.5	28.512	ShK toxin domain-containing protein
F01D5.1	20.3718	ShK toxin domain-containing protein
dod-24	16.8527	CUB-like domain-containing protein
F55G11.4	16.6019	CUB-like domain-containing protein
C32H11.4	14.6062	CUB-like domain-containing protein
T24B8.5	13.4274	ShK toxin domain-containing protein
clec-61	12.5323	C-type lectin
dod-22	12.4902	CUB-like domain-containing protein
C14C6.5	12.3222	ShK toxin domain-containing protein
F55G11.2	12.0162	CUB-like domain-containing protein
ilys-3	11.1827	Lysozyme
ilys-2	9.74658	Lysozyme
F55G11.8	9.48055	CUB-like domain-containing protein
F01D5.3	8.81365	ShK toxin domain-containing protein
C17H12.6	7.54544	CUB-like domain-containing protein
K08D8.5	7.39213	CUB-like domain-containing protein
clec-41	7.30282	C-type lectin
lys-2	6.93911	Lysozyme
lys-7	6.65341	Lysozyme
H20E11.3	6.16921	CUB-like domain-containing protein
clec-186	5.56895	C-type lectin
F54D5.4	5.27561	Glutathione gamma-glutamylcysteinyltransferase
lys-8	5.23866	Lysozyme
acdh-1	4.98798	Acyl-CoA dehydrogenase
clec-172	4.94564	C-type lectin
lys-1	4.86275	Lysozyme
col-179	4.73753	Collagen
ilys-5	4.65817	Lysozyme
dod-17	4.57465	CUB-like domain-containing protein
ZK1320.2	4.53232	Uncharacterized protein
ugt-44	4.5186	Glucuronosyltransferase
clec-71	4.4567	C-type lectin
K12H4.7	4.43876	Putative serine protease
C17H12.8	4.39199	CUB-like domain-containing protein
gst-6	4.25093	Glutathione s-transferase
clec-82	4.24742	C-type lectin
clec-218	4.21863	C-type lectin
F08G5.6	4.14051	CUB-like domain-containing protein
ZK6.11	4.04552	IgGFc_binding domain-containing protein
F49F1.1	3.97447	drd-50, Dietary restriction down regulated
lys-9	3.89517	Lysozyme
lys-5	3.86705	Lysozyme
spp-2	3.81225	Saposin B-type domain-containing protein
clec-66	3.56609	C-type lectin
F19C7.1	3.55204	nspg-10, Nematode Specific Peptide family
F10A3.4	3.49201	CUB-like domain-containing protein
clec-7	3.37475	C-type lectin
K04A8.1	3.32712	dre-1, F-box protein dre-1, Daf-12 redundant function protein
F40F4.6	3.32155	irg-7, Infection response protein 7
K08D8.4	3.30069	CUB-like domain-containing protein
lys-4	3.22682	Lysozyme
clec-187	3.15539	C-type lectin
thn-2	3.09935	THaumatiN family
clec-60	2.98249	C-type lectin
spp-1	2.8617	Saposin B-type domain-containing protein
F31F7.1	2.73075	N-acetyltransferase domain-containing protein
spp-3	2.68031	Saposin B-type domain-containing protein
dod-19	2.61405	Downstream Of DAF-16
C14C11.4	2.57274	CUB-like domain-containing protein
PDB1.1	2.54893	ZT_dimer domain-containing protein
cyp-35A5	2.50782	CYtochrome P450 family
aqp-1	2.49612	AQuaPorin or aquaglyceroporin related
irg-3	2.4699	Infection Response protein
F35E12.5	2.4683	irg-5, CUB-like domain-containing protein
H20E11.1	2.46663	CUB-like domain-containing protein
sodh-1	2.45537	Alcohol dehydrogenase 1
F35E12.6	2.45252	CUB-like domain-containing protein
Y73C8C.8	2.42089	RING-type domain-containing protein
spp-5	2.38404	Saposin-like protein family
fat-2	2.38097	Fatty acid desaturase
lipl-5	2.34939	Lipase
tag-244	2.34632	IgGFc_binding domain-containing protein
grd-3	2.31804	Hedgehog-like family
T25D10.1	2.31011	Uncharacterized protein
C29F3.7	2.26151	CUB-like domain-containing protein
C55A6.7	2.22555	NAD(P)-binding protein
math-38	2.22459	MATH domain-containing protein
gst-13	2.2213	Glutathione S-Transferase
lec-8	2.19856	C-type lectin
C49C3.9	2.17509	CUB-like domain-containing protein
fbxa-60	2.15822	F-box domain-containing protein
C34H4.1	2.12794	Amine oxidase
elt-7	2.09973	Transcription factor
clec-86	2.06684	C-type lectin
cyp-37B1	2.05573	CYtochrome P450 family
lec-11	2.05144	C-type lectin
F54B11.11	2.04548	CUB-like domain-containing protein
haf-9	2.0439	ABC transmembrane type-1 domain-containing protein
F20G2.5	2.03109	CUB-like domain-containing protein
F47B8.4	2.01908	Glutaredoxin domain-containing protein
haf-4	2.00648	HAlF transporter (PGP related)
nlp-33	2.00507	Neuropeptide-like protein
F53C11.1	1.98378	CUB-like domain-containing protein
elt-2	1.97275	Transcription factor
gstk-1	1.96491	Glutathione S-Transferase Kappa protein
