## Supplementary material for "The neuronal GPCR OCTR-1 mediates temperature effects on longevity by regulating immune response genes in *C. elegans*": Table S2

### Sheet: file_3
Table S2. Upregulted collagen genes in octr-1(ok371) worms relative to wild-type worms at young age at 20°C
Gene	log2FoldChange	FoldChange	pvalue	padj
col-133	2.28221	4.9	2.51e-29	1.3388e-26
col-7	2.11384	4.3	2.71e-12	1.44314e-10
col-62	1.99538	4	1.35e-10	4.9849e-09
col-110	1.95848	3.9	1.44e-12	7.98222e-11
col-147	1.90483	3.7	1.45e-09	4.25805e-08
col-168	1.80655	3.5	0.00080841	0.00399536
rol-6	1.75734	3.4	0.00116158	0.00543662
col-12	1.74662	3.4	4.04e-08	8.07513e-07
col-39	1.73936	3.3	3.01e-08	6.27051e-07
sqt-1	1.71956	3.3	0.000825293	0.004063
col-167	1.63465	3.1	4.04e-05	0.00031744
col-146	1.54305	2.9	0.000118709	0.000794779
col-81	1.5202	2.9	9.44e-08	1.70341e-06
col-63	1.50483	2.8	0.00535813	0.0193952
col-139	1.45728	2.7	2e-06	2.34838e-05
col-129	1.43671	2.7	9.29e-08	1.68015e-06
col-77	1.38534	2.6	0.00526706	0.0191406
col-13	1.36384	2.6	4.49e-06	4.7652e-05
dpy-13	1.26564	2.4	0.00402111	0.0152507
col-49	1.25996	2.4	0.000954738	0.00459482
col-92	1.2582	2.4	7.56e-06	7.44525e-05
sqt-2	1.25361	2.4	0.00593876	0.0210947
col-125	1.21512	2.3	3.38e-05	0.000272248
col-149	1.1721	2.3	1.09e-13	7.58879e-12
col-180	1.12039	2.2	5.18e-05	0.000393066
col-159	1.11491	2.2	8.6e-06	8.37477e-05
ram-2	1.10095	2.1	0.000256849	0.00152603
col-162	1.08928	2.1	0.000475135	0.00256812
col-130	1.07704	2.1	0.00470555	0.017399
bli-6	1.05619	2.1	0.000915715	0.00442636
col-104	1.0157	2	0.00360884	0.0139172
ifp-1	0.972002	2	8.08e-16	8.66698e-14
